# Benchtop micro-mashing: high-throughput, robust, experimental beer brewing

**DOI:** 10.1101/2020.06.24.158345

**Authors:** Edward D. Kerr, Christopher H. Caboche, Peter Josh, Benjamin L. Schulz

## Abstract

Brewing science is undergoing a renaissance with the use of modern analytical chemistry and microbiology techniques. However, these modern analytical tools and techniques are not necessarily aligned with the scale and scope of brewing science. In particular, brewing processes can be time consuming, ingredient intensive, and require specialised technical equipment. These drawbacks compound with the need for appropriate numbers of replicates for adequately powered experimental design. Here, we describe a micro-scale mash method that can be performed using a common laboratory benchtop shaker/incubator, allowing for high throughput mashing and easy sample replication for statistical analysis. Proteomic profiles at both the protein and peptide levels were consistent between the 1 mL micro-mash and a 23 L Braumeister mash, and both mash scales produced wort with equivalent fermentable sugar and free amino acid profiles. The experimental flexibility offered by our micro-mash method allowed us to investigate the effects of altered mash parameters on the beer brewing proteome.
