## Supplementary Tables S1-5 for "Benchtop micro-mashing: high-throughput, robust, experimental beer brewing"

### Sheet: S1 Protein comparison p-values
Protein	52-0	52-20	63-0	63-35	73-0	73-35	78-0	78-35	102-0	102-30	102-60
sp|P11643|IAAD_HORVU	193.74	198.824	64.5012	188.965	815.447	162.534	27.8938	221.164	150.541	6.34899	578.131
sp|P07597|NLTP1_HORVU	113.401	404.664	428.537	5.17012	688.985	30.2731	12.4395	739.166	228.758	61.0842	439.904
sp|P28041|IAAA_HORVU	349.874	365.874	153.219	282.243	554.558	236.213	194.962	76.8706	100.706	1.71973	494.208
sp|P32936|IAAB_HORVU	130.071	179.935	30.6085	539.578	278.646	237.469	152.544	102.445	277.383	6.50246	706.204
sp|P13691|IAA2_HORVU	351.119	636.653	311.566	2.63875	76.2379	27.9674	24.2593	776.489	484.811	253.121	315.465
sp|P04063|AMY2_HORVU	540.161	91.4231	32.8654	361.364	542.162	714.782	558.738	37.334	6.63845	0.041831	475.265
sp|P80198|HOG3_HORVU	539.504	700.039	66.6343	21.9669	105.297	167.817	37.1647	388.532	662.266	404.515	618.916
sp|P82993|AMYB_HORVS	36.14	274.399	563.941	178.45	152.1	551.814	687.295	71.5948	33.1016	0.8479	607.086
sp|P06471|HOR3_HORVU	145.507	513.573	703.352	27.2602	122.605	16.7661	0.15697	639.79	243.345	93.6696	456.062
sp|P23951|CHI2_HORVU	454.482	266.304	69.5042	41.6689	1.39489	65.5662	25.7794	560.109	675.275	9.62034	174.445
sp|P01086|IAAE_HORVU	166.084	783.741	64.4958	1.11811	55.4048	13.0659	35.4888	129.153	92.7437	0.623173	567.89
sp|P16968|IAA1_HORVU	505.83	409.463	689.183	3.44438	110.32	86.5932	10.4375	710.637	384.284	7.91343	223.187
sp|P06293|SPZ4_HORVU	638.196	166.583	0.247137	187.128	498.775	60.8039	764.283	205.368	114.667	100.117	268.512
sp|P07596|IAAS_HORVU	127.749	767.862	780.577	603.186	279.706	48.7872	121.538	53.4609	38.8059	402.163	287.917
sp|P17990|HOG1_HORVU	145.329	543.58	825.915	356.897	38.2031	27.4488	60.0645	204.185	117.893	26.425	510.035
sp|P28814|BARW_HORVU	328.605	125.767	289.472	243.092	370.191	164.78	117.345	362.704	263.49	0.268531	603.83
sp|P25250|CYSP2_HORVU	87.235	670.504	735.216	222.989	397.699	109.016	18.0526	272.597	131.799	11.9413	834.149
sp|P04264|K2C1_HUMAN	537.018	682.353	287.946	463.391	103.007	32.1271	28.9398	366.293	628.6	30.8522	645.439
sp|P20145|NLTP2_HORVU	263.329	690.812	108.943	126.368	661.962	281.286	73.7987	545.952	390.841	183.228	697.16
sp|P52572|REHY_HORVU	816.622	838.152	310.334	11.9022	659.756	16.7531	79.9503	345.498	244.687	5.44331	327.964
sp|Q43492|BSZ7_HORVU	108.228	632.633	281.118	57.1051	609.557	100.58	64.1693	443.442	9.66166	0.278619	419.698
sp|P0CZ08|AVLA3_WHEAT	288.658	513.382	138.262	515.188	112.437	1.71111	25.012	542.514	99.13	739.025	10.2771
sp|Q6F332|CALM2_ORYSJ	54.8778	250.172	54.2293	24.7362	160.384	435.222	489.104	153.995	225.782	49.5258	85.1407
sp|P34951|IAAC_HORVU	578.571	823.534	153.15	9.63743	451.213	31.7267	7.06515	838.961	747.214	74.0319	536.452
sp|P16062|ICIA_HORVU	74.5515	236.442	7.02419	48.9402	709.502	8.05219	23.4732	188.963	384.941	117.66	121.217
sp|P04750|AMY6_HORVU	39.5467	250.945	149.021	158.259	646.505	651.196	122.503	211.127	200.473	126.507	274.428
sp|P34937|TPIS_HORVU	675.242	501.789	81.9059	59.6926	80.7083	6.43372	5.24939	99.0872	323.274	488.512	497.39
sp|Q42971|ENO_ORYSJ	91.626	95.1756	103.789	199.746	336.682	634.171	17.2526	185.416	172.781	51.6039	613.872
sp|P11955|CHI1_HORVU	137.956	536.344	190.43	35.8306	58.1778	99.5853	2.83254	466.98	348.226	480.17	194.71
sp|P33044|THHR_HORVU	516.964	745.947	156.015	129.666	429.698	92.7405	3.65397	395.092	74.3106	6.28064	161.605
sp|P20230|DEF1_HORVU	242.182	25.1407	54.2548	400.015	260.508	141.525	8.73784	8.24174	79.1292	304.089	177.605
sp|P14928|LEA1_HORVU	125.494	475.252	119.679	221.438	495.545	103.755	90.0713	513.214	833.297	19.6875	1.04622
sp|Q948T6|LGUL_ORYSJ	48.375	176.18	30.8359	785.877	57.7668	697.12	378.97	406.589	229.571	42.7173	602.379
sp|P10388|GLT5_WHEAT	90.1702	372.444	106.571	103.78	246.019	427.211	2.88234	233.111	26.147	100.628	237.126
sp|A3BMZ5|BGL26_ORYSJ	231.04	632.946	765.017	797.247	13.1994	719.349	271.063	526.938	789.637	436.666	278.762
sp|P21742|THNB_HORVU	298.284	638.292	186.332	728.241	15.7272	302.06	110.417	85.5135	281.376	13.2527	397.372
sp|Q9SHE7|RUB1_ARATH	157.61	266.621	101.163	164.768	699.019	218.053	134.939	250.194	82.4082	147.308	426.813
sp|P00693|AMY1_HORVU	80.9478	41.5928	0.117118	823.355	296.508	509.218	26.7376	28.0697	285.116	155.253	583.749
sp|Q9FSI9|HINB1_HORVU	3.12942	72.7165	7.07904	465.291	282.296	302.423	28.103	303.728	84.2011	14.2606	112.186
sp|P16969|IAA_HORVU	549.099	5.93122	814.232	828.361	739.491	13.6114	163.403	43.6733	395.629	41.4335	429.186
sp|Q9M4E3|HINA_HORVU	141.871	82.3659	168.031	209.042	73.4574	317.444	19.3452	391.399	393.128	37.2295	541.828
sp|Q05968|PR1_HORVU	11.8796	485.42	36.4161	1.28116	103.551	25.6841	76.5836	559.073	146.662	208.079	324.289
sp|P12810|HS16A_WHEAT	0.0877454	729.628	115.844	150.943	227.061	674.857	53.8045	481.111	696.888	702.355	0.113016
sp|P26517|G3PC1_HORVU	120.249	559.373	347.529	52.5029	818.02	315.17	269.683	430.666	34.9788	210.795	804.921
sp|P16098|AMYB_HORVU	9.91755	133.904	576.094	150.452	149.883	322.731	206.798	344.093	167.987	85.0489	151.676
sp|Q75KH3|GRDH_ORYSJ	19.5633	456.971	240.522	55.9804	35.1026	442.299	482.964	620.006	43.9042	258.091	327.175
sp|Q84Q77|HS17A_ORYSJ	261.777	317.141	302.376	44.0212	445.565	222.241	104.525	592.351	574.831	441.352	0.0132314
sp|Q84N29|NLTP3_WHEAT	131.398	386.064	2.31851	13.3694	3.03693	140.472	45.5839	352.807	249.746	25.0259	6.63067
sp|P80284|PDI_HORVU	57.9549	406.909	317.932	98.8421	664.495	606.483	9.14379	653.264	686.842	640.489	1.85989
sp|P28757|SODC2_ORYSJ	56.2439	520.966	254.235	54.8047	100.54	46.7375	4.36364	424.486	740.354	159.986	573.454
sp|P01085|IAA1_WHEAT	28.2184	123.25	789.344	429.453	307.778	24.8351	812.015	92.2323	26.5516	243.355	15.1046
sp|P46563|ALF2_CAEEL	715.601	459.492	644.057	400.123	339.01	49.6692	200.433	472.737	114.04	228.351	614.02
sp|P16063|ICIB_HORVU	840.045	14.1029	0.545787	447.484	33.1179	7.84356	797.504	171.386	804.494	186.92	107.498
sp|P10387|GLT0_WHEAT	618.461	512.649	50.9327	221.943	372.3	66.557	33.5864	401.211	789.753	835.753	710.134
sp|P02768|ALBU_HUMAN	9.21078	284.133	6.21819	478.275	9.09962	558.523	508.043	96.048	13.7725	60.0059	64.819
sp|Q9LEH8|HINB2_HORVU	208.952	756.834	15.3865	358.294	184.199	273.761	24.2789	82.4992	266.884	104.91	180.302
sp|P27880|HSP12_MEDSA	24.8765	9.09807	2.23318	490.98	363.17	416.963	577.064	260.723	7.87809	0.0804954	0.00115557
sp|P21641|OLEO3_MAIZE	748.483	311.586	282.771	603.664	125.89	2.54558	352.998	76.3307	2.91885	107.623	477.105
sp|Q9ZUS0|H2B4_ARATH	684.062	8.76738	236.038	25.9833	754.759	609.08	583.114	3.67673	32.7934	8.74613	6.85377e-06
sp|Q9YIC0|EF1A_ORYLA	24.2064	677.51	720.218	2.5866	43.1471	833.336	0.800804	4.19029	97.6829	63.1465	4.42312e-05
sp|Q9JIG4|PPR3F_MOUSE	72.0342	63.9494	803.071	21.7808	675.941	104.568	121.256	789.629	422.4	487.191	214.085
sp|Q8H0Q5|THNX_HORVU	228.393	788.025	198.638	1.64169	620.276	39.657	186.522	569.639	478.283	470.775	520.811
sp|Q5N806|CYT4_ORYSJ	64.2168	79.125	0.295175	681.114	0.269772	284.324	747.752	90.0466	515.624	357.73	0.0457401
sp|Q2W4T1|NRDR3_MAGSA	284.98	369.682	829.224	605.432	348.181	59.391	80.2341	395.152	397.831	47.8432	345.34
sp|Q08275|HSP23_MAIZE	137.108	512.036	20.8283	5.92111	387.934	11.1023	50.2727	200.996	61.5037	740.427	120.62
sp|P93554|NDK1_SACOF	387.65	556.083	499.745	29.3105	547.092	87.2528	34.4106	91.7639	171.922	379.483	42.9181
sp|P86702|NAUT_NAUMA	516.306	675.047	1.77876e-09	795.507	6.60779	155.172	24.0386	18.4972	1.27664	0.00122147	804.119
sp|P86090|AMY4_CAPCH	61.7822	841.101	351.99	610.922	434.214	6.65615	4.16582	1.13048	0.801989	9.6407	79.9745
sp|P55142|GRXC6_ORYSJ	26.205	394.42	138.964	1.59141	19.9099	295.195	435.049	4.8206	217.738	3.50654	0.000254627
sp|P19951|RS142_MAIZE	213.981	62.8969	1.51089	0.490362	11.1593	159.679	0.284885	0.272152	0.174174	0.000213984	66.7836
sp|P12951|DHN1_HORVU	126.555	2.32687	0.1392	442.787	421.264	45.2277	13.5866	337.14	58.6803	16.6686	312.18
sp|P08843|ADH1_EMENI	0.0327144	0.437623	0.0944834	259.708	73.1279	19.2068	15.1577	1.27226	1.62499	7.09119	15.9094
sp|A3CXP8|PIMT_METMJ	556.412	588.908	485.59	103.702	588.273	0.158009	332.617	9.79992	4.50596	25.563	208.849
sp|A0KJ55|NUON_AERHH	318.604	802.866	3.03687	25.6224	13.0131	26.5195	74.1586	24.2841	1.1565	0.0314982	3.70634e-10
sp|A0AT30|NLTP3_LENCU	165.881	385.143	89.486	1.16677	34.7276	76.7739	315.316	111.505	5.58064	9.45	4.92222
sp|B3QSI0|HIS6_CHLT3	424.274	551.477	309.828	0.517581	36.6519	701.06	471.851	94.8574	21.1942	2.38001	141.257
sp|P52589|PDI_WHEAT	417.87	121.499	9.87294	321.308	103.79	298.992	807.297	109.333	15.3889	71.1233	616.756
sp|P19036|HSP17_ARATH	812.182	472.268	307.221	271.823	840.905	235.238	217.144	246.23	314.8	516.35	0.00485537

### Sheet: S2 Peptide comparison p-values
IAAA Peptide	52-0	52-20	63-0	63-35	73-0	73-35	78-0	78-35	102-0	102-30	102-60
VLVTPGQCNVLTVHNAPYCLGLDI	99	99	99	99	99	99	99	3.36604	2.5242	5.26689	0.00179351
VLVTPGQCNVLTVHNAPYCLGLD	75.4497	99	99	37.0162	37.0162	2.00813	0.865401	5.97204	1.06383	43.0026	0.000480931
VLVTPGQCNVLTVHNAPYCLG	99	99	99	99	99	99	37.0162	97.3926	37.0162	99	37.0162
VLVTPGQCNVLTVHNAPYCL	99	99	99	99	37.0162	1.88367	7.16927	22.9864	81.1597	82.2314	0.00112345
VLVTPGQCNVLTVHNAPY	99	99	99	37.0162	99	0.212421	0.482742	65.3405	0.794139	2.62503	21.4112
VLVTPGQCNVLTVH	37.0162	37.0162	99	37.0162	20.5318	0.00767009	0.128028	10.9462	6.78208	27.6788	0.123069
VLVTPGQCNVLT	99	37.0162	99	99	99	37.0162	99	99	37.0162	37.0162	37.0162
VLVTPGQCNVL	13.8128	99	38.2353	3.49519	4.20577	0.0890555	0.571114	0.486057	38.9236	0.00214117	0.00251121
VLVTPGQCN	25.64	11.4955	11.8787	7.96394	0.61351	0.0435873	0.00902876	0.0116765	37.0162	12.3467	37.0162
NLTP1 Peptide	52-0	52-20	63-0	63-35	73-0	73-35	78-0	78-35	102-0	102-30	102-60
CNVNVPYTISPDIDCSR	0.461173	0.0829631	0.220471	0.981439	0.129828	0.556969	70.9811	16.0356	19.9275	41.4006	0.000293395
CNVNVPYTISPDID	0.328241	88	0.125218	0.612077	12.7045	31.3494	44.3064	21.5053	43.7022	32.0984	32.9033
CNVNVPYTISPD	32.9033	88	88	88	32.9033	32.9033	88	32.9033	88	28.3457	88
CNVNVPYTIS	32.9033	8.46446	49.8539	32.9033	11.0047	88	88	88	88	88	88
CNVNVPYT	83.4786	84.3688	36.2397	58.7471	13.789	32.9033	32.9033	88	88	88	88
NVPYTISPDIDCSR	0.23145	1.49009	0.0212639	0.544117	0.685905	1.52282	0.00234986	57.461	10.2341	64.6724	32.9033
NVNVPYTISPDIDCSR	4.11107	1.36102	0.130729	3.80488	3.59029	2.56471	10.3952	32.9033	0.50689	13.2282	88
ISPDIDCSR	5.6294	2.01293	11.8138	3.58983	1.07982	4.01017	43.019	19.7714	53.6994	54.4703	49.9804

### Sheet: S3 IAA peptide MSstats
	Protein	Label	log2FC	SE	Tvalue	DF	pvalue	adj.pvalue
1	VLVTPGQCN	52E/52X (1/-1)	-2.53707	0.108199	-23.4481	20	4.44089e-16	8.88178e-16
2	VLVTPGQCN	52E/63E (1/-1)	-1.42454	0.0698187	-20.4034	20	7.32747e-15	1.46549e-14
3	VLVTPGQCN	52X/63E (1/-1)	1.11253	0.113911	9.76666	20	4.69881e-09	9.39763e-09
4	VLVTPGQCN	63E/63X (1/-1)	1.70992	0.0638776	26.7687	20	0	0
5	VLVTPGQCN	63E/73E (1/-1)	NA	NA	NA	NA	NA	NA
6	VLVTPGQCN	63X/73E (1/-1)	NA	NA	NA	NA	NA	NA
7	VLVTPGQCN	73E/73X (1/-1)	NA	NA	NA	NA	NA	NA
8	VLVTPGQCN	73E/78E (1/-1)	NA	NA	NA	NA	NA	NA
9	VLVTPGQCN	73X/78E (1/-1)	NA	NA	NA	NA	NA	NA
10	VLVTPGQCN	78E/78X (1/-1)	NA	NA	NA	NA	NA	NA
11	VLVTPGQCN	78E/102M (1/-1)	NA	NA	NA	NA	NA	NA
12	VLVTPGQCN	78X/102M (1/-1)	NA	NA	NA	NA	NA	NA
13	VLVTPGQCNVL	52E/52X (1/-1)	NA	NA	NA	NA	NA	NA
14	VLVTPGQCNVL	52E/63E (1/-1)	NA	NA	NA	NA	NA	NA
15	VLVTPGQCNVL	52X/63E (1/-1)	NA	NA	NA	NA	NA	NA
16	VLVTPGQCNVL	63E/63X (1/-1)	-1.95774	0.113974	-17.1771	142	0	0
17	VLVTPGQCNVL	63E/73E (1/-1)	-0.415903	0.12147	-3.42393	142	0.000806982	0.000806982
18	VLVTPGQCNVL	63X/73E (1/-1)	1.54184	0.111971	13.7701	142	0	0
19	VLVTPGQCNVL	73E/73X (1/-1)	0.12913	0.119057	1.08461	142	0.279934	0.279934
20	VLVTPGQCNVL	73E/78E (1/-1)	-1.07441	0.116262	-9.24129	142	4.44089e-16	7.40149e-16
21	VLVTPGQCNVL	73X/78E (1/-1)	-1.20354	0.115338	-10.4349	142	0	0
22	VLVTPGQCNVL	78E/78X (1/-1)	2.71214	0.134046	20.2329	142	0	0
23	VLVTPGQCNVL	78E/102M (1/-1)	NA	NA	NA	NA	NA	NA
24	VLVTPGQCNVL	78X/102M (1/-1)	NA	NA	NA	NA	NA	NA
25	VLVTPGQCNVLT	52E/52X (1/-1)	NA	NA	NA	NA	NA	NA
26	VLVTPGQCNVLT	52E/63E (1/-1)	NA	NA	NA	NA	NA	NA
27	VLVTPGQCNVLT	52X/63E (1/-1)	NA	NA	NA	NA	NA	NA
28	VLVTPGQCNVLT	63E/63X (1/-1)	NA	NA	NA	NA	NA	NA
29	VLVTPGQCNVLT	63E/73E (1/-1)	NA	NA	NA	NA	NA	NA
30	VLVTPGQCNVLT	63X/73E (1/-1)	NA	NA	NA	NA	NA	NA
31	VLVTPGQCNVLT	73E/73X (1/-1)	NA	NA	NA	NA	NA	NA
32	VLVTPGQCNVLT	73E/78E (1/-1)	NA	NA	NA	NA	NA	NA
33	VLVTPGQCNVLT	73X/78E (1/-1)	NA	NA	NA	NA	NA	NA
34	VLVTPGQCNVLT	78E/78X (1/-1)	NA	NA	NA	NA	NA	NA
35	VLVTPGQCNVLT	78E/102M (1/-1)	NA	NA	NA	NA	NA	NA
36	VLVTPGQCNVLT	78X/102M (1/-1)	NA	NA	NA	NA	NA	NA
37	VLVTPGQCNVLTVH	52E/52X (1/-1)	-0.768539	0.126179	-6.09086	152	8.80847e-09	8.80847e-09
38	VLVTPGQCNVLTVH	52E/63E (1/-1)	0.0882577	0.154995	0.569422	152	0.56991	0.56991
39	VLVTPGQCNVLTVH	52X/63E (1/-1)	0.856796	0.143525	5.96968	152	1.6129e-08	1.6129e-08
40	VLVTPGQCNVLTVH	63E/63X (1/-1)	-1.53774	0.135174	-11.376	152	0	0
41	VLVTPGQCNVLTVH	63E/73E (1/-1)	-1.35944	0.135767	-10.013	152	0	0
42	VLVTPGQCNVLTVH	63X/73E (1/-1)	0.178299	0.0867117	2.05623	152	0.0414705	0.0414705
43	VLVTPGQCNVLTVH	73E/73X (1/-1)	-1.07886	0.116396	-9.26884	152	2.22045e-16	5.55112e-16
44	VLVTPGQCNVLTVH	73E/78E (1/-1)	-0.173232	0.0974015	-1.77854	152	0.0773144	0.0773144
45	VLVTPGQCNVLTVH	73X/78E (1/-1)	0.905624	0.123634	7.32503	152	1.30544e-11	3.04604e-11
46	VLVTPGQCNVLTVH	78E/78X (1/-1)	0.299832	0.132146	2.26894	152	0.0246796	0.0296155
47	VLVTPGQCNVLTVH	78E/102M (1/-1)	0.693636	0.101301	6.84728	152	1.74462e-10	4.36154e-10
48	VLVTPGQCNVLTVH	78X/102M (1/-1)	0.393804	0.128237	3.07091	152	0.00252887	0.00398608
49	VLVTPGQCNVLTVHNAPY	52E/52X (1/-1)	NA	NA	NA	NA	NA	NA
50	VLVTPGQCNVLTVHNAPY	52E/63E (1/-1)	NA	NA	NA	NA	NA	NA
51	VLVTPGQCNVLTVHNAPY	52X/63E (1/-1)	NA	NA	NA	NA	NA	NA
52	VLVTPGQCNVLTVHNAPY	63E/63X (1/-1)	NA	NA	NA	NA	NA	NA
53	VLVTPGQCNVLTVHNAPY	63E/73E (1/-1)	1.77448	0.163815	10.8322	78	0	0
54	VLVTPGQCNVLTVHNAPY	63X/73E (1/-1)	NA	NA	NA	NA	NA	NA
55	VLVTPGQCNVLTVHNAPY	73E/73X (1/-1)	-1.52579	0.166416	-9.16849	78	5.08482e-14	8.4747e-14
56	VLVTPGQCNVLTVHNAPY	73E/78E (1/-1)	-1.86348	0.159637	-11.6733	78	0	0
57	VLVTPGQCNVLTVHNAPY	73X/78E (1/-1)	-0.337695	0.0642707	-5.25426	78	1.25681e-06	1.75953e-06
58	VLVTPGQCNVLTVHNAPY	78E/78X (1/-1)	0.310065	0.0777872	3.98607	78	0.000150148	0.000251484
59	VLVTPGQCNVLTVHNAPY	78E/102M (1/-1)	0.97606	0.0712863	13.6921	78	0	0
60	VLVTPGQCNVLTVHNAPY	78X/102M (1/-1)	0.665994	0.095859	6.94765	78	9.9071e-10	4.95355e-09
61	VLVTPGQCNVLTVHNAPYCL	52E/52X (1/-1)	NA	NA	NA	NA	NA	NA
62	VLVTPGQCNVLTVHNAPYCL	52E/63E (1/-1)	NA	NA	NA	NA	NA	NA
63	VLVTPGQCNVLTVHNAPYCL	52X/63E (1/-1)	NA	NA	NA	NA	NA	NA
64	VLVTPGQCNVLTVHNAPYCL	63E/63X (1/-1)	NA	NA	NA	NA	NA	NA
65	VLVTPGQCNVLTVHNAPYCL	63E/73E (1/-1)	NA	NA	NA	NA	NA	NA
66	VLVTPGQCNVLTVHNAPYCL	63X/73E (1/-1)	NA	NA	NA	NA	NA	NA
67	VLVTPGQCNVLTVHNAPYCL	73E/73X (1/-1)	-0.69731	0.109642	-6.35987	104	5.4899e-09	6.86238e-09
68	VLVTPGQCNVLTVHNAPYCL	73E/78E (1/-1)	-0.687317	0.107451	-6.39656	104	4.62173e-09	5.77717e-09
69	VLVTPGQCNVLTVHNAPYCL	73X/78E (1/-1)	0.00999348	0.0729405	0.137009	104	0.891289	0.891289
70	VLVTPGQCNVLTVHNAPYCL	78E/78X (1/-1)	0.295063	0.0755585	3.90509	104	0.000167656	0.000251484
71	VLVTPGQCNVLTVHNAPYCL	78E/102M (1/-1)	0.238297	0.0727573	3.27523	104	0.00143467	0.00239111
72	VLVTPGQCNVLTVHNAPYCL	78X/102M (1/-1)	-0.0567659	0.0780891	-0.726938	104	0.468897	0.468897
73	VLVTPGQCNVLTVHNAPYCLG	52E/52X (1/-1)	NA	NA	NA	NA	NA	NA
74	VLVTPGQCNVLTVHNAPYCLG	52E/63E (1/-1)	NA	NA	NA	NA	NA	NA
75	VLVTPGQCNVLTVHNAPYCLG	52X/63E (1/-1)	NA	NA	NA	NA	NA	NA
76	VLVTPGQCNVLTVHNAPYCLG	63E/63X (1/-1)	NA	NA	NA	NA	NA	NA
77	VLVTPGQCNVLTVHNAPYCLG	63E/73E (1/-1)	NA	NA	NA	NA	NA	NA
78	VLVTPGQCNVLTVHNAPYCLG	63X/73E (1/-1)	NA	NA	NA	NA	NA	NA
79	VLVTPGQCNVLTVHNAPYCLG	73E/73X (1/-1)	NA	NA	NA	NA	NA	NA
80	VLVTPGQCNVLTVHNAPYCLG	73E/78E (1/-1)	NA	NA	NA	NA	NA	NA
81	VLVTPGQCNVLTVHNAPYCLG	73X/78E (1/-1)	-0.563338	0.151185	-3.72616	12	0.00289413	0.00337649
82	VLVTPGQCNVLTVHNAPYCLG	78E/78X (1/-1)	NA	NA	NA	NA	NA	NA
83	VLVTPGQCNVLTVHNAPYCLG	78E/102M (1/-1)	NA	NA	NA	NA	NA	NA
84	VLVTPGQCNVLTVHNAPYCLG	78X/102M (1/-1)	NA	NA	NA	NA	NA	NA
85	VLVTPGQCNVLTVHNAPYCLGLD	52E/52X (1/-1)	NA	NA	NA	NA	NA	NA
86	VLVTPGQCNVLTVHNAPYCLGLD	52E/63E (1/-1)	NA	NA	NA	NA	NA	NA
87	VLVTPGQCNVLTVHNAPYCLGLD	52X/63E (1/-1)	NA	NA	NA	NA	NA	NA
88	VLVTPGQCNVLTVHNAPYCLGLD	63E/63X (1/-1)	-0.870071	0.135036	-6.44324	114	2.89786e-09	2.89786e-09
89	VLVTPGQCNVLTVHNAPYCLGLD	63E/73E (1/-1)	-1.85202	0.128368	-14.4274	114	0	0
90	VLVTPGQCNVLTVHNAPYCLGLD	63X/73E (1/-1)	-0.981946	0.0626733	-15.6677	114	0	0
91	VLVTPGQCNVLTVHNAPYCLGLD	73E/73X (1/-1)	1.0589	0.0589357	17.9671	114	0	0
92	VLVTPGQCNVLTVHNAPYCLGLD	73E/78E (1/-1)	-1.10653	0.0540427	-20.4751	114	0	0
93	VLVTPGQCNVLTVHNAPYCLGLD	73X/78E (1/-1)	-2.16543	0.0693669	-31.2171	114	0	0
94	VLVTPGQCNVLTVHNAPYCLGLD	78E/78X (1/-1)	-0.0857373	0.0579497	-1.47951	114	0.141762	0.141762
95	VLVTPGQCNVLTVHNAPYCLGLD	78E/102M (1/-1)	0.0519516	0.0464179	1.11921	114	0.265401	0.331751
96	VLVTPGQCNVLTVHNAPYCLGLD	78X/102M (1/-1)	0.137689	0.0457002	3.01287	114	0.00318886	0.00398608
97	VLVTPGQCNVLTVHNAPYCLGLDI	52E/52X (1/-1)	NA	NA	NA	NA	NA	NA
98	VLVTPGQCNVLTVHNAPYCLGLDI	52E/63E (1/-1)	NA	NA	NA	NA	NA	NA
99	VLVTPGQCNVLTVHNAPYCLGLDI	52X/63E (1/-1)	NA	NA	NA	NA	NA	NA
100	VLVTPGQCNVLTVHNAPYCLGLDI	63E/63X (1/-1)	NA	NA	NA	NA	NA	NA
101	VLVTPGQCNVLTVHNAPYCLGLDI	63E/73E (1/-1)	NA	NA	NA	NA	NA	NA
102	VLVTPGQCNVLTVHNAPYCLGLDI	63X/73E (1/-1)	NA	NA	NA	NA	NA	NA
103	VLVTPGQCNVLTVHNAPYCLGLDI	73E/73X (1/-1)	NA	NA	NA	NA	NA	NA
104	VLVTPGQCNVLTVHNAPYCLGLDI	73E/78E (1/-1)	NA	NA	NA	NA	NA	NA
105	VLVTPGQCNVLTVHNAPYCLGLDI	73X/78E (1/-1)	-0.576187	0.0875128	-6.58404	55	1.80807e-08	3.16411e-08
106	VLVTPGQCNVLTVHNAPYCLGLDI	78E/78X (1/-1)	-0.429754	0.100229	-4.28772	55	7.34097e-05	0.000220229
107	VLVTPGQCNVLTVHNAPYCLGLDI	78E/102M (1/-1)	0.00380671	0.0918112	0.0414624	55	0.967077	0.967077
108	VLVTPGQCNVLTVHNAPYCLGLDI	78X/102M (1/-1)	0.43356	0.0790808	5.4825	55	1.08517e-06	2.71293e-06

### Sheet: S4 NLTP1 peptide MSstats
	Protein	Label	log2FC	SE	Tvalue	DF	pvalue	adj.pvalue
1	CNVNVPYT	52E/52X (1/-1)	-0.299114	0.0649927	-4.60228	100	1.22933e-05	3.688e-05
2	CNVNVPYT	52E/63E (1/-1)	-0.104459	0.0689906	-1.51411	100	0.133153	0.133153
3	CNVNVPYT	52X/63E (1/-1)	0.194655	0.0662471	2.93832	100	0.00409738	0.00478028
4	CNVNVPYT	63E/63X (1/-1)	-0.0550575	0.0694179	-0.793131	100	0.429579	0.501176
5	CNVNVPYT	63E/73E (1/-1)	NA	NA	NA	NA	NA	NA
6	CNVNVPYT	63X/73E (1/-1)	NA	NA	NA	NA	NA	NA
7	CNVNVPYT	73E/73X (1/-1)	NA	NA	NA	NA	NA	NA
8	CNVNVPYT	73E/78E (1/-1)	NA	NA	NA	NA	NA	NA
9	CNVNVPYT	73X/78E (1/-1)	NA	NA	NA	NA	NA	NA
10	CNVNVPYT	78E/78X (1/-1)	NA	NA	NA	NA	NA	NA
11	CNVNVPYT	78E/102M (1/-1)	NA	NA	NA	NA	NA	NA
12	CNVNVPYT	78X/102M (1/-1)	NA	NA	NA	NA	NA	NA
13	CNVNVPYTIS	52E/52X (1/-1)	-0.425948	0.185585	-2.29516	50	0.0259564	0.0519128
14	CNVNVPYTIS	52E/63E (1/-1)	-0.698476	0.145043	-4.81564	50	1.40042e-05	2.10062e-05
15	CNVNVPYTIS	52X/63E (1/-1)	-0.272527	0.191138	-1.42582	50	0.160135	0.160135
16	CNVNVPYTIS	63E/63X (1/-1)	-0.835145	0.136286	-6.12791	50	1.38448e-07	2.42284e-07
17	CNVNVPYTIS	63E/73E (1/-1)	NA	NA	NA	NA	NA	NA
18	CNVNVPYTIS	63X/73E (1/-1)	NA	NA	NA	NA	NA	NA
19	CNVNVPYTIS	73E/73X (1/-1)	NA	NA	NA	NA	NA	NA
20	CNVNVPYTIS	73E/78E (1/-1)	NA	NA	NA	NA	NA	NA
21	CNVNVPYTIS	73X/78E (1/-1)	NA	NA	NA	NA	NA	NA
22	CNVNVPYTIS	78E/78X (1/-1)	NA	NA	NA	NA	NA	NA
23	CNVNVPYTIS	78E/102M (1/-1)	NA	NA	NA	NA	NA	NA
24	CNVNVPYTIS	78X/102M (1/-1)	NA	NA	NA	NA	NA	NA
25	CNVNVPYTISPD	52E/52X (1/-1)	NA	NA	NA	NA	NA	NA
26	CNVNVPYTISPD	52E/63E (1/-1)	NA	NA	NA	NA	NA	NA
27	CNVNVPYTISPD	52X/63E (1/-1)	NA	NA	NA	NA	NA	NA
28	CNVNVPYTISPD	63E/63X (1/-1)	NA	NA	NA	NA	NA	NA
29	CNVNVPYTISPD	63E/73E (1/-1)	NA	NA	NA	NA	NA	NA
30	CNVNVPYTISPD	63X/73E (1/-1)	0.350455	0.144349	2.42783	38	0.0200352	0.0200352
31	CNVNVPYTISPD	73E/73X (1/-1)	NA	NA	NA	NA	NA	NA
32	CNVNVPYTISPD	73E/78E (1/-1)	1.01841	0.392055	2.59763	38	0.013282	0.0166026
33	CNVNVPYTISPD	73X/78E (1/-1)	NA	NA	NA	NA	NA	NA
34	CNVNVPYTISPD	78E/78X (1/-1)	-0.829798	0.377687	-2.19705	38	0.0341859	0.0341859
35	CNVNVPYTISPD	78E/102M (1/-1)	-0.746822	0.377237	-1.97972	38	0.0550121	0.0687651
36	CNVNVPYTISPD	78X/102M (1/-1)	0.0829763	0.246454	0.33668	38	0.73821	0.73821
37	CNVNVPYTISPDID	52E/52X (1/-1)	NA	NA	NA	NA	NA	NA
38	CNVNVPYTISPDID	52E/63E (1/-1)	NA	NA	NA	NA	NA	NA
39	CNVNVPYTISPDID	52X/63E (1/-1)	-0.292239	0.0918235	-3.18261	116	0.00187353	0.00327867
40	CNVNVPYTISPDID	63E/63X (1/-1)	-1.22423	0.0959264	-12.7622	116	0	0
41	CNVNVPYTISPDID	63E/73E (1/-1)	-0.16769	0.101405	-1.65366	116	0.1009	0.169765
42	CNVNVPYTISPDID	63X/73E (1/-1)	1.05654	0.107469	9.83112	116	0	0
43	CNVNVPYTISPDID	73E/73X (1/-1)	-0.539919	0.105361	-5.12449	116	1.20331e-06	1.60441e-06
44	CNVNVPYTISPDID	73E/78E (1/-1)	-0.262519	0.0990135	-2.65134	116	0.00913811	0.0152302
45	CNVNVPYTISPDID	73X/78E (1/-1)	0.2774	0.091127	3.04411	116	0.00288791	0.00385055
46	CNVNVPYTISPDID	78E/78X (1/-1)	-1.07543	0.0983091	-10.9393	116	0	0
47	CNVNVPYTISPDID	78E/102M (1/-1)	-0.0948831	0.0980934	-0.967273	116	0.33542	0.33542
48	CNVNVPYTISPDID	78X/102M (1/-1)	0.980547	0.110588	8.86669	116	1.06581e-14	5.32907e-14
49	CNVNVPYTISPDIDCSR	52E/52X (1/-1)	-0.114251	0.0864713	-1.32125	99	0.189462	0.227355
50	CNVNVPYTISPDIDCSR	52E/63E (1/-1)	-0.835746	0.0894185	-9.34646	99	2.88658e-15	1.73195e-14
51	CNVNVPYTISPDIDCSR	52X/63E (1/-1)	-0.721496	0.116768	-6.1789	99	1.44034e-08	3.36078e-08
52	CNVNVPYTISPDIDCSR	63E/63X (1/-1)	0.909008	0.0952936	9.53903	99	1.11022e-15	3.88578e-15
53	CNVNVPYTISPDIDCSR	63E/73E (1/-1)	-0.188117	0.12234	-1.53765	99	0.127324	0.169765
54	CNVNVPYTISPDIDCSR	63X/73E (1/-1)	-1.09712	0.0979394	-11.2021	99	0	0
55	CNVNVPYTISPDIDCSR	73E/73X (1/-1)	-0.710896	0.13723	-5.18031	99	1.16839e-06	1.60441e-06
56	CNVNVPYTISPDIDCSR	73E/78E (1/-1)	-1.73544	0.154312	-11.2463	99	0	0
57	CNVNVPYTISPDIDCSR	73X/78E (1/-1)	-1.02455	0.164504	-6.22812	99	1.14989e-08	4.59958e-08
58	CNVNVPYTISPDIDCSR	78E/78X (1/-1)	-1.47037	0.223946	-6.56573	99	2.4092e-09	4.01534e-09
59	CNVNVPYTISPDIDCSR	78E/102M (1/-1)	-0.580889	0.170282	-3.41134	99	0.000937223	0.00156204
60	CNVNVPYTISPDIDCSR	78X/102M (1/-1)	0.889484	0.217226	4.09473	99	8.64206e-05	0.000144034
61	ISPDIDCSR	52E/52X (1/-1)	-0.935122	0.0325565	-28.723	210	0	0
62	ISPDIDCSR	52E/63E (1/-1)	-0.219441	0.0335787	-6.53514	210	4.72978e-10	9.45955e-10
63	ISPDIDCSR	52X/63E (1/-1)	0.715681	0.0347993	20.566	210	0	0
64	ISPDIDCSR	63E/63X (1/-1)	-0.227468	0.0338356	-6.72276	210	1.65395e-10	3.85921e-10
65	ISPDIDCSR	63E/73E (1/-1)	2.73241	0.0752175	36.3268	210	0	0
66	ISPDIDCSR	63X/73E (1/-1)	2.95988	0.0742927	39.8408	210	0	0
67	ISPDIDCSR	73E/73X (1/-1)	-0.330775	0.0938111	-3.52596	210	0.000518	0.000518
68	ISPDIDCSR	73E/78E (1/-1)	0.124498	0.106251	1.17174	210	0.242631	0.242631
69	ISPDIDCSR	73X/78E (1/-1)	0.455272	0.100548	4.5279	210	9.9777e-06	1.99554e-05
70	ISPDIDCSR	78E/78X (1/-1)	-0.894956	0.0905694	-9.88144	210	0	0
71	ISPDIDCSR	78E/102M (1/-1)	-0.560084	0.0960494	-5.8312	210	2.05566e-08	5.13915e-08
72	ISPDIDCSR	78X/102M (1/-1)	0.334872	0.0694837	4.81944	210	2.75789e-06	6.89472e-06
73	NVNVPYTISPDIDCSR	52E/52X (1/-1)	-0.00782763	0.0424283	-0.184491	64	0.854212	0.854212
74	NVNVPYTISPDIDCSR	52E/63E (1/-1)	0.395987	0.0410468	9.64721	64	4.26326e-14	1.27898e-13
75	NVNVPYTISPDIDCSR	52X/63E (1/-1)	0.403814	0.0446593	9.04211	64	4.77618e-13	1.67166e-12
76	NVNVPYTISPDIDCSR	63E/63X (1/-1)	-0.00391953	0.0440618	-0.0889555	64	0.929395	0.929395
77	NVNVPYTISPDIDCSR	63E/73E (1/-1)	NA	NA	NA	NA	NA	NA
78	NVNVPYTISPDIDCSR	63X/73E (1/-1)	NA	NA	NA	NA	NA	NA
79	NVNVPYTISPDIDCSR	73E/73X (1/-1)	NA	NA	NA	NA	NA	NA
80	NVNVPYTISPDIDCSR	73E/78E (1/-1)	NA	NA	NA	NA	NA	NA
81	NVNVPYTISPDIDCSR	73X/78E (1/-1)	NA	NA	NA	NA	NA	NA
82	NVNVPYTISPDIDCSR	78E/78X (1/-1)	NA	NA	NA	NA	NA	NA
83	NVNVPYTISPDIDCSR	78E/102M (1/-1)	NA	NA	NA	NA	NA	NA
84	NVNVPYTISPDIDCSR	78X/102M (1/-1)	NA	NA	NA	NA	NA	NA
85	NVPYTISPDIDCSR	52E/52X (1/-1)	0.226005	0.17042	1.32616	110	0.187534	0.227355
86	NVPYTISPDIDCSR	52E/63E (1/-1)	1.1798	0.316598	3.72649	110	0.00030837	0.000370044
87	NVPYTISPDIDCSR	52X/63E (1/-1)	0.953793	0.319811	2.98236	110	0.00352302	0.00478028
88	NVPYTISPDIDCSR	63E/63X (1/-1)	-1.16478	0.327721	-3.55419	110	0.000560031	0.000784043
89	NVPYTISPDIDCSR	63E/73E (1/-1)	0.113974	0.343057	0.332229	110	0.740349	0.740349
90	NVPYTISPDIDCSR	63X/73E (1/-1)	1.27876	0.228449	5.59757	110	1.61407e-07	2.01758e-07
91	NVPYTISPDIDCSR	73E/73X (1/-1)	-1.47392	0.212301	-6.94257	110	2.81996e-10	1.12798e-09
92	NVPYTISPDIDCSR	73E/78E (1/-1)	-1.53641	0.206672	-7.43405	110	2.43978e-11	6.09945e-11
93	NVPYTISPDIDCSR	73X/78E (1/-1)	-0.0624966	0.158123	-0.395241	110	0.69343	0.69343
94	NVPYTISPDIDCSR	78E/78X (1/-1)	-0.697517	0.127043	-5.49038	110	2.60454e-07	3.25568e-07
95	NVPYTISPDIDCSR	78E/102M (1/-1)	-0.933069	0.139112	-6.70731	110	8.91316e-10	4.45658e-09
96	NVPYTISPDIDCSR	78X/102M (1/-1)	-0.235552	0.112751	-2.08914	110	0.0390017	0.0487521

### Sheet: S5 MRM Targets
Sugars - Negative Mode	Q1 Mass (Da)	Q3 Mass (Da)	Dwell Time (msec)	DP (volts)	CE (volts)
Glucose	179	59	50	-45	-20
Maltose	341	101	50	-80	-30
Maltotriose	503	161	50	-80	-30
Free Amino Acids - Positive Mode	Q1 Mass (Da)	Q3 Mass (Da)	Dwell Time (msec)	DP (volts)	CE (volts)	CXP (volts)
L-Serine	106.1	60	50	6	15.5	7
L-Proline	116.1	70	50	20	21	10
L-Valine	118.1	55	50	11	27	8
L-Threonine	120.1	103.2	50	105	25	7
L-Leucine/Isoleuine	132.1	86	50	8	13	10
L-Isoleucine 2	132.1	69	50	8	23	8
L-Aspartic Acid	134.1	74	50	7	19	10
L-Lysine	147.1	84	50	15	23	10
L-Glutamic Acid	148.1	84	50	21	21	10
L-Methionine	150.2	104	50	6	15	12
L-Histidine	156.1	110	50	16	19	12
L-Phenylalanine	166.1	103	50	11	37	12
L-Arginine	175.2	70	50	40	27	8
L-Tyrosine	182.1	165.2	50	20	13	8
L-Cystine	241.2	152.1	50	20	19	10
